# Riverine Invertebrates Exhibit Spatial Asymmetry in Temporal Ecological Processes Across Landscapes

**DOI:** 10.1101/2024.08.30.610482

**Authors:** Xiaowei Lin, Jialu Wan, Qingyi Luo, Qinghua Cai, Ming-Chih Chiu, Vincent H. Resh

**Author notes:** Corresponding Author: **MCC:**. **Conflict of Interest:** The authors declare no conflict of interest. **Author Contributions:** XL, QL, QC, MCC, and VHR drafted the article and conceptualized the project. XL and MCC devised the research methodology. XL, JW, and MCC conducted data processing and analysis. All authors reviewed and revised the article. **Data availability statement:** The data that supports the findings of this study are available in the supporting information Data S4 at https://onlinelibrary.wiley.com/doi/10.1111/jbi.13913. **Funding:** Qinghua Cai was funded by the Second Tibetan Plateau Scientific Expedition and Research Program (2019QZKK0402). Ming-Chih Chiu was funded by the Chinese Academy of Sciences Taiwan Young Talent Programme (Grant No. 2017TW2SA0004-Y-Y).

## Abstract

The environment and its variability exhibit spatial heterogeneity in influencing ecological processes and community dynamics across landscapes. However, the mechanisms remain unexplored.

This study investigates relative significance of temporal ecological processes that shape invertebrate community dynamics across 15 rivers in the European Iberian Peninsula over 21 years.

Spatial asymmetry in community dynamics was driven by a combination of temporal deterministic and stochastic processes (i.e., environmental filtering and temporal distance within the same locations, respectively).

It is noteworthy that the relative importance of deterministic versus stochastic processes diminishes with increasing elevation.

The analysis of community dynamics in diverse landscapes offers a foundation for anticipating and mitigating the consequences of prospective environmental transformation on biodiversity, thereby directing efficacious conservation strategies.
