## Appendix S2 for "Riverine Invertebrates Exhibit Spatial Asymmetry in Temporal Ecological Processes Across Landscapes"

### Sheet: Btotal
site	type	aem	env	ALL VARIABLES (aem & env)	UNEXPLAINED	aem alone	env alone	aem intersect env
B07	Btotal	73.98	57.18	78.09	21.91	20.91	4.12	53.06
B08a	Btotal	77.8	38.43	80.29	19.71	41.86	2.5	35.94
B24	Btotal	77.23	60.71	80.64	19.36	19.93	3.41	57.3
B29	Btotal	82.67	57.07	87.61	12.39	30.54	4.94	52.13
B35	Btotal	84.31	53.81	87.69	12.31	33.88	3.38	50.43
F11a	Btotal	87.81	53.85	89.47	10.53	35.62	1.66	52.19
F20	Btotal	79.38	67.53	83.42	16.58	15.89	4.04	63.49
F24	Btotal	69.14	61.57	81.71	18.29	20.14	12.58	48.99
L44	Btotal	95.49	90	96.51	3.49	6.5	1.01	88.99
L45	Btotal	70.72	47.46	74.91	25.09	27.46	4.19	43.27
L56	Btotal	92.9	69.88	94.11	5.89	24.23	1.21	68.67
L60a	Btotal	92.55	79.39	94.29	5.71	14.91	1.74	77.65
L61	Btotal	89.69	68.87	92.36	7.64	23.49	2.68	66.19
L68	Btotal	89.74	76.85	91.57	8.43	14.72	1.83	75.02
L82	Btotal	75.41	52.25	80.96	19.04	28.71	5.55	46.7

### Sheet: Brepl
site	type	aem	env	ALL VARIABLES (aem & env)	UNEXPLAINED	aem alone	env alone	aem intersect env
B07	Brepl	50.62	25.67	52.71	47.29	27.04	2.09	23.58
B08a	Brepl	56.54	39.89	59.34	40.66	19.45	2.8	37.1
B24	Brepl	44.73	21.73	46.46	53.54	24.73	1.73	20
B29	Brepl	34.25	28.18	41.35	58.65	13.17	7.1	21.09
B35	Brepl	46.41	38.98	55.4	44.6	16.42	8.99	29.99
F11a	Brepl	39.77	29.66	51.91	48.09	22.25	12.14	17.52
F20	Brepl	22.75	20.27	32.89	67.11	12.62	10.14	10.13
F24	Brepl	42.46	35.11	50.26	49.74	15.16	7.81	27.3
L44	Brepl	35.91	23.25	36.8	63.2	13.55	0.89	22.36
L45	Brepl	57.26	40.8	59.78	40.22	18.98	2.52	38.27
L56	Brepl	35.52	21.62	37.22	62.78	15.6	1.7	19.92
L60a	Brepl	56.43	36.54	58.04	41.96	21.5	1.61	34.93
L61	Brepl	32.84	26.97	34.9	65.1	7.94	2.07	24.9
L68	Brepl	43.36	32.47	46.75	53.25	14.28	3.39	29.08
L82	Brepl	57.66	45.43	61.16	38.84	15.73	3.5	41.94

### Sheet: Brich
site	type	aem	env	ALL VARIABLES (aem & env)	UNEXPLAINED	aem alone	env alone	aem intersect env
B07	Brich	59.29	55.38	63.89	36.11	8.51	4.6	50.78
B08a	Brich	48.73	28.82	48.93	51.07	20.11	0.19	28.63
B24	Brich	63.11	52.65	66.37	33.63	13.72	3.26	49.39
B29	Brich	54.04	24.66	55.85	44.15	31.19	1.81	22.86
B35	Brich	63.19	41.14	68.36	31.64	27.22	5.17	35.96
F11a	Brich	76.57	44.94	82.37	17.63	37.43	5.79	39.14
F20	Brich	69.13	60	73.23	26.77	13.23	4.1	55.9
F24	Brich	81.8	74.83	85.66	14.34	10.82	3.85	70.98
L44	Brich	84.5	86.58	88.54	11.46	1.96	4.04	82.54
L45	Brich	68.85	53.75	70.37	29.63	16.63	1.53	52.22
L56	Brich	77.7	54.09	78.55	21.45	24.47	0.85	53.23
L60a	Brich	79.07	70.98	81.01	18.99	10.03	1.94	69.04
L61	Brich	76.29	60.3	78.75	21.25	18.45	2.46	57.84
L68	Brich	71.46	63.07	75.02	24.98	11.94	3.56	59.52
L82	Brich	61.77	43.81	62.26	37.74	18.46	0.5	43.31
